# The evolution of an RNA-based memory of self in the face of genomic conflict

**DOI:** 10.1101/2022.06.17.496645

**Authors:** Pinelopi Pliota, Hana Marvanova, Alevtina Koreshova, Yotam Kaufman, Polina Tikanova, Daniel Krogull, Andreas Hagmüller, Sonya A. Widen, Dominik Handler, Joseph Gokcezade, Peter Duchek, Julius Brennecke, Eyal Ben-David, Alejandro Burga

## Abstract

Distinguishing endogenous genes from selfish ones is essential for germline integrity. In animals, small regulatory RNAs play a central role in this process; however, the underlying principles are largely unknown. To fill this gap, we studied how selfish toxin-antidote elements (TAs) evade silencing in the nematode *Caenorhabditis tropicalis*. We found that the *slow-1/grow-1* TA is active only when maternally inherited. Surprisingly, this parent-of-origin effect stems from a regulatory role of the toxin’s mRNA: maternal *slow-1* mRNA—but not SLOW-1 protein—licenses *slow-1* expression in the zygote by counteracting piRNAs. Our results indicate that epigenetic licensing— known to play a role in *C. elegans* sex-determination—is likely a common mechanism that hinders the spread of selfish genes in wild populations while ensuring a lasting memory of self in the germline.
