## Supplementary material for "The evolution of an RNA-based memory of self in the face of genomic conflict": Excel S1

### Sheet: Suppl. Data1 (crosses)
	Cross					Wild-type					Delayed					Other
Figure #	Hermaphrodite	Male	Repeat	# F1s	# F2s	Total	NIC/NIC	EG/NIC	EG/EG	n.g.	Total	NIC/NIC	EG/NIC	EG/EG	n.g.	Sterile	EL	genotyping primers
1D, 1E, 2D	QX2345	EG6180	2	16	160	99	26	71	0	2	58	14	1	34	9	0	3	395-396
1D, 1E, 2D	EG6180	QX2345	4	27	274	225	36	136	48	5	43	31	0	5	7	0	6	395-396
1E	QX2341	EG6180	2	14	189	124	45	77	2	0	60	0	2	42	16	1	2
1E	EG6180	QX2341	2	30	310	251	89	154	6	2	53	2	4	44	3	1	5
2E	INK124	QX2345	2	12	120	113	29	51	31	2	1	1	0	0	0	0	6	395-396
2E	INK112	QX2345	2	15	219	188	51	94	43	0	10	0	5	1	4	19	2	395-396
4F	INK372*	INK351	2	15	237	147	42	99	1	5	73	18	3	31	21	7	10	395-396
5B	QX2345**	EG6180	2	16	160	128	9	81	33	5	27	25	1	1	0	0	5	395-396
5B	QX2345***	EG6180	2	13	128	95	12	76	6	1	32	7	1	21	3	0	1	395-396
5E	INK266	INK304	2	16	158	102	9	72	15	6	28	20	2	1	5	27	2	395-396
5E	INK264	INK305	3	29	286	184	35	113	24	12	98	26	3	54	15	0	4	395-396
S2	INK459	EG6180	2	11	110	56	3	49	1	3	51	24	1	22	4	0	3	395-396
S2	EG6180	INK459	2	11	110	105	5	48	30	0	22	16	2	1	3	0	5	395-396
S6	F1 (EG6180 x QX2345)	QX2345	2	8	139	87	20	57	4	6	41	30	5	0	6	0	11	395-396
S6	QX2345	F1 (EG6180 x QX2345)	2	-	100	95	56	28	0	11	1	2	0	0	1	0	2	395-396
S14	INK264	QX2345	2	9	89	56	4	41	11	0	32	20	0	12	0	1	0	395-396
S14	EG6180	INK305	2	12	118	90	9	55	25	1	26	20	1	4	1	0	2	395-396
Figure #	Hermaphrodite	Male	Repeat	# F1s	# F2s	Total	KO/KO	KO/EG	EG/EG	n.g.	Total	KO/KO	KO/EG	EG/EG	n.g.	Sterile	EL
2C	INK112	EG6180	2	16	160	116	4	61	36	15	37	27	1	3	6	2	5	633-635
Figure #	Hermaphrodite	Male	Repeat	# F1s	# F2s	Total	NIC/NIC	NIC/KO	KO/KO	n.g.	Total	NIC/NIC	NIC/KO	KO/KO	n.g.	Sterile	EL
2E	INK112	QX2345	2	15	219	188	51	94	43	0	10	0	5	1	4	19	2	395-396
2E	INK124	QX2345	2	12	120	113	29	51	31	2	1	1	0	0	0	0	6	395-396
3A	QX2345	QX2361	3	19	190	134	43	57	0	34	55	1	3	31	20	0	1	871-872
3A	QX2361	QX2345	2	14	140	101	34	59	1	7	31	1	1	23	6	0	8	871-872
Figure #	Hermaphrodite	Male	Repeat	# F1s	# F2s	Total	NIC/NIC	NIC/Δ	Δ/Δ	n.g.	Total	NIC/NIC	NIC/Δ	Δ/Δ	n.g.	Sterile	EL
3B	QX2345	INK293	2	19	190	137	39	56	0	42	51	0	0	18	33	0	2	871-872
3B	INK293	QX2345	2	13	129	119	27	59	24	9	5	1	3	1	0	1	4	871-872
3C	INK293 (inj. RNA)	INK460	2	65	650	535	112	252	67	104	90	4	7	61	18	1	24	871-872
3C	INK293 (control)	INK460	2	30	296	279	51	116	56	56	12	1	0	6	5	1	4	871-872
S9	INK442	QX2345	2	12	119	81	27	53	0	1	33	0	3	21	9	0	5	871-872
S10	INK293	EG6180	2	9	90	67	4	39	24	0	22	19	1	0	2	0	1	395-396
Figure #	Hermaphrodite	Male	Repeat	# F1s	# F2s	Total	AF/AF	AF/HK	HK/HK	n.g.	Total	AF/AF	AF/HK	HK/HK	n.g.	Sterile	EL
1E	HK104	AF16	2	14	139	110	7	70	32	1	29	28	0	0	1	0	0
1E	AF16	HK104	2	6	64	51	1	37	12	1	13	12	0	1	0	0	0
	* mothers are selfing individuals from the line INK372 that are csr-1(ko)
	** three generations following paternal inheritance
	*** nine generations following paternal inheritance
